# Dynamics of gene expression and chromatin marking during cell state transition

**DOI:** 10.1101/2020.11.20.391524

**Authors:** Beatrice Borsari, Amaya Abad, Cecilia C. Klein, Ramil Nurtdinov, Alexandre Esteban, Emilio Palumbo, Marina Ruiz-Romero, María Sanz, Bruna R. Correa, Rory Johnson, Sílvia Pérez-Lluch, Roderic Guigó

## Abstract

We have monitored the transcriptomic and epigenomic status of cells at twelve time-points during the transdifferentiation of human pre-B cells into macrophages. Using this data, we have investigated some fundamental questions regarding the role of chromatin in gene expression. We have found that, over time, genes are characterized by a limited number of chromatin states (combinations of histone modifications), and that, consistently, chromatin changes over genes tend to occur in a coordinated manner. We have observed strong association between these changes and gene expression only at the time of initial gene activation. Activation is preceded by H3K4me1 and H3K4me2, and followed in a precise order by most other histone modifications. Further changes in gene expression, comparable or even stronger than those at initial activation, occur without associated changes in histone modifications. The data generated here constitutes, thus, a unique resource to investigate transcriptomic and epigenomic dynamics during a differentiation process.
