## Supplementary material for "Dynamics of gene expression and chromatin marking during cell state transition": Table_S2.xlsx

### Sheet: PC1 genes
term_ID	description	frequency	plot_X	plot_Y	plot_size	log10 p-value	uniqueness	dispensability
GO:0006954	inflammatory response	0.0011	3.999	-4.083	4.151	-3.9082	0.863	0
GO:0007155	cell adhesion	0.00544	6.467	4.029	4.844	-2.4727	0.875	0
GO:0023052	signaling	0.06765	6.67	-0.917	5.939	-4.5242	0.954	0
GO:0040011	locomotion	0.00997	5.35	1.989	5.107	-2.0503	0.951	0
GO:0042107	cytokine metabolic process	0.0002	-6.992	-3.249	3.402	-2.8464	0.926	0
GO:0050866	negative regulation of cell activation	0.0003	-5.769	3.738	3.586	-3.7133	0.744	0
GO:0071840	cellular component organization or biogenesis	0.08568	7.057	1.405	6.041	-2.0068	0.955	0
GO:0019058	viral life cycle	0.00109	-2.536	-6.598	4.145	-2.7387	0.901	0.022
GO:0008283	cell proliferation	0.00394	3.046	0.38	4.704	-2.0947	0.898	0.06
GO:0006270	DNA replication initiation	0.00141	-1.807	-5.017	4.259	-2.0757	0.907	0.074
GO:0006614	SRP-dependent cotranslational protein targeting to membrane	0.00138	-0.02	6.641	4.249	-3.557	0.752	0.127
GO:0008037	cell recognition	0.00067	-3.448	7.996	3.931	-2.0803	0.869	0.134
GO:0018146	keratan sulfate biosynthetic process	1e-05	-0.986	-3.575	1.898	-2.071	0.871	0.141
GO:0055082	cellular chemical homeostasis	0.00376	-4.723	4.5	4.683	-3.687	0.699	0.184
GO:0032944	regulation of mononuclear cell proliferation	0.00037	-7.463	1.816	3.678	-2.2012	0.806	0.187
GO:0051247	positive regulation of protein metabolic process	0.00463	-6.323	0.898	4.774	-3.3226	0.749	0.23
GO:0002250	adaptive immune response	0.00053	2.511	-2.464	3.834	-2.4517	0.765	0.257
GO:0071702	organic substance transport	0.0498	1.733	6.947	5.805	-2.8847	0.844	0.299
GO:0042886	amide transport	0.00337	2.75	6.307	4.636	-2.3913	0.864	0.329
GO:0009605	response to external stimulus	0.0137	3.34	-4.012	5.245	-3.3021	0.857	0.333
GO:0051674	localization of cell	0.00633	2.356	6.951	4.91	-2.0008	0.863	0.341
GO:0051174	regulation of phosphorus metabolic process	0.0058	-6.594	2.35	4.872	-2.2268	0.782	0.356
GO:0009607	response to biotic stimulus	0.00342	2.785	-4.78	4.643	-2.7407	0.864	0.37
GO:0032990	cell part morphogenesis	0.00174	-1.15	3.034	4.349	-3.0717	0.821	0.377
GO:0042594	response to starvation	0.00109	3.52	-4.586	4.147	-2.0769	0.863	0.432
GO:0046883	regulation of hormone secretion	0.0004	-2.383	5.322	3.709	-2.6703	0.673	0.487
GO:0001655	urogenital system development	0.00073	-4.343	-3.1	3.974	-2.3706	0.84	0.528
GO:0044765	single-organism transport	0.05708	1.225	6.988	5.865	-3.3022	0.763	0.563
GO:0042035	regulation of cytokine biosynthetic process	0.00017	-5.423	-0.928	3.339	-2.879	0.733	0.584
GO:0031324	negative regulation of cellular metabolic process	0.01165	-6.076	2.743	5.174	-2.4774	0.72	0.625
GO:0007565	female pregnancy	0.00018	-4.183	-5.02	3.353	-2.6746	0.845	0.628
GO:0050900	leukocyte migration	0.0006	0.697	4.795	3.89	-2.3873	0.702	0.68
GO:0002683	negative regulation of immune system process	0.0008	-4.422	2.384	4.012	-2.1421	0.663	0.7

### Sheet: PC2 genes
term_ID	description	frequency	plot_X	plot_Y	plot_size	log10 p-value	uniqueness	dispensability
GO:0070647	protein modification by small protein conjugation or removal	0.00821	-5.247	-3.62	5.023	-3.4576	0.625	0
GO:0009126	purine nucleoside monophosphate metabolic process	0.01916	3.519	-2.72	5.391	-2.943	0.403	0.068
GO:0043632	modification-dependent macromolecule catabolic process	0.00627	-4.883	2.301	4.905	-2.4668	0.668	0.143
GO:0006357	regulation of transcription from RNA polymerase II promoter	0.01273	0.658	0.279	5.213	-2.8964	0.36	0.234
GO:0000375	RNA splicing, via transesterification reactions	0.0032	0.066	-4.526	4.613	-2.0964	0.528	0.305
GO:0046364	monosaccharide biosynthetic process	0.00277	6.559	-1.692	4.551	-2.7343	0.556	0.326
GO:0090304	nucleic acid metabolic process	0.21449	-1.06	-2.422	6.44	-3.3364	0.447	0.355
GO:0016567	protein ubiquitination	0.00523	-5.897	-2.638	4.827	-2.1411	0.634	0.47
GO:0051252	regulation of RNA metabolic process	0.10029	-0.69	-0.133	6.109	-4.9773	0.313	0.613
GO:0050794	regulation of cellular process	0.1884	1.138	5.332	6.383	-3.8098	0.622	0.667
GO:0032774	RNA biosynthetic process	0.10925	0.057	-2.159	6.147	-2.3729	0.353	0.684
